# The genomic landscape of metastasis in treatment-naïve breast cancer models

**DOI:** 10.1101/777904

**Authors:** Christina Ross, Karol Szczepanek, Maxwell Lee, Howard Yang, Tinghu Qiu, Jack Sanford, Kent Hunter

## Abstract

Metastasis remains the principle cause of mortality for breast cancer and presents a critical challenge because secondary lesions are often refractory to conventional treatments. While specific genetic alterations are tightly linked to primary tumour development and progression, the role of genetic alteration in the metastatic process is not well-understood. To investigate how somatic evolution might contribute to breast cancer metastasis, we performed exome, whole genome, and RNA sequencing of matched metastatic and primary tumours from pre-clinical mouse models of breast cancer. Here we show that in a treatment-naïve setting, recurrent single nucleotide variants and copy number variation, but not gene fusion events, play key metastasis-driving roles in breast cancer. For instance, we identified recurrent mutations in *Kras*, a known driver of tumorigenesis that has not been previously implicated in breast cancer metastasis. The strategy presented here represents a novel framework to identify actionable metastasis-targeted therapies.
