## Supplemental table 1 for "The genomic landscape of metastasis in treatment-naïve breast cancer models"

### Sheet: 1. Her2 met. spec. SNVs
Supplementary Table 1: PyMT and Her2 exome-seq high probability metastasis-specific SNVs
Chr	Position	Gene Symbol	type	alt.fraction	Transcript 1	Exon	Nuc sub	AA sub	Transcript 2	Exon	Nuc sub	AA sub	Transcript 3	Exon	Codon	AA sub	Transcript 4	Exon	Codon	AA sub
chr18	34313357	Apc	nonsynonymous SNV	0.333333	NM_007462	exon16	G3611A	S1204N
chr11	96107456	Calcoco2	nonsynonymous SNV	0.388889	NM_001271018	exon2	A107T	Y36F
chr16	8664328	Carhsp1	nonsynonymous SNV	0.363636	NM_025821	exon2	C88T	R30C
chr1	186967946	D1Pas1	nonsynonymous SNV	0.445479	NM_033077	exon1	G71A	R24Q
chr11	98655022	Gsdma2	nonsynonymous SNV	0.583333	NM_029727	exon8	T899A	M300K
chr10	27118657	Lama2	nonsynonymous SNV	0.333333	NM_008481	exon37	A5255G	K1752R
chr3	25433981	Nlgn1	nonsynonymous SNV	0.666667	NM_001163387	exon6	G2102A	R701Q	NM_138666	exon8	G2189A	R730Q
chr2	86445884	Olfr1065	nonsynonymous SNV	0.409091	NM_146408	exon1	C97A	L33I
chr10	74584210	Pcdh15	nonsynonymous SNV	0.307692	NM_001142740	exon27	C3699G	S1233R	NM_001142738	exon26	C3588G	S1196R	NM_001142743	exon27	C3699G	S1233R	NM_001142736	exon27	C3699G	S1233R
chr18	37686430	Pcdhga4	nonsynonymous SNV	0.448598	NM_033587	exon1	C1031T	P344L
chr3	32954447	Pex5l	nonsynonymous SNV	0.6	NM_001163517	exon5	G387T	Q129H	NM_001163516	exon10	G1056T	Q352H	NM_021483	exon12	G1200T	Q400H
chr16	15698927	Prkdc	stopgain	0.4	NM_011159	exon27	C3164A	S1055X
chr9	14308471	Sesn3	nonsynonymous SNV	0.666667	NM_030261	exon3	C155A	A52E
chr19	7691119	Slc22a19	stopgain	0.482759	NM_144785	exon5	A898T	K300X
chr8	71585949	Slc27a1	nonsynonymous SNV	0.371901	NM_011977	exon14	C1831A	P611T
chr11	6399536	Zmiz2	nonsynonymous SNV	0.322835	NM_001005867	exon10	T1177A	F393I	NM_028601	exon11	T1273A	F425I
chr5	93189654	Ccni	stopgain	0.409091	NM_017367	exon3	G153A	W51X
chr6	80022102	Lrrtm4	stopgain	0.324324	NM_178731	exon2	C493T	R165X
chr2	90859490	Mtch2	nonsynonymous SNV	0.32	NM_019758	exon9	G554A	R185H
chr4	34805667	Zfp292	nonsynonymous SNV	0.333333	NM_013889	exon8	T7391C	I2464T
chr11	28434135	Ccdc85a	nonsynonymous SNV	0.516854	NM_001166662	exon2	C535T	R179C	NM_181577	exon2	C535T	R179C	NM_001166661	exon2	C535T	R179C
chr9	97799381	Clstn2	nonsynonymous SNV	0.8	NM_022319	exon2	G205T	A69S
chr13	102794178	Mast4	nonsynonymous SNV	0.6	NM_175171	exon10	G1141A	A381T
chr9	59780446	Myo9a	nonsynonymous SNV	0.434783	NM_173018	exon10	A1487G	N496S
chr12	30119509	Tpo	nonsynonymous SNV	0.565217	NM_009417	exon14	C2384A	P795H
chr2	30110750	Zer1	nonsynonymous SNV	0.54023	NM_178694	exon8	G1312A	E438K

### Sheet: 2. PyMT met. spec. SNVs
Supplementary Table 1: PyMT and Her2 exome-seq high probability metastasis-specific SNVs
Chr	Position	Gene Symbol	type	alt.fraction	Transcript 1	Exon	Codon	AA sub	Transcript 2	Exon	Codon	AA sub	Transcript 3	Exon	Codon	AA sub	Transcript 4	Exon	Codon	AA sub	Transcript	Exon	Codon	AA sub
chr4	11513194	1110037F02Rik	nonsynonymous SNV	0.5	NM_001081183	exon8	G1047T	L349F
chr2	22950217	Abi1	nonsynonymous SNV	0.470588	NM_145994	exon8	C1036T	L346F	NM_001077190	exon9	C1051T	L351F	NM_007380	exon8	C1033T	L345F
chr11	105971317	Ace	nonsynonymous SNV	0.657143	NM_207624	exon5	G696T	W232C
chr14	68518494	Adam7	nonsynonymous SNV	0.32	NM_007402	exon10	C911A	A304D
chr7	66839867	Adamts17	nonsynonymous SNV	0.432432	NM_001033877	exon1	T32C	V11A
chr2	127364247	Adra2b	nonsynonymous SNV	0.368421	NM_009633	exon1	C683T	P228L
chr6	29886131	Ahcyl2	nonsynonymous SNV	0.521008	NM_001171000	exon8	T1042C	S348P	NM_021414	exon8	T1045C	S349P	NM_001171001	exon8	T730C	S244P
chrX	36614734	Akap17b	stopgain	0.4	NM_007462	exon16	C3305A	S1102X
chr2	114136932	Aqr	nonsynonymous SNV	0.415094	NM_009702	exon17	G1601A	R534Q
chr9	32260172	Arhgap32	nonsynonymous SNV	0.551724	NM_001195632	exon22	G5294A	R1765Q	NM_177379	exon13	G4247A	R1416Q
chr8	84544654	Cacna1a	nonsynonymous SNV	0.5	NM_001252061	exon11	C1435T	R479C	NM_007578	exon11	C1435T	R479C	NM_001252059	exon10	C1294T	R432C	NM_001252060	exon11	C1435T	R479C
chr2	25966911	Camsap1	nonsynonymous SNV	0.375	NM_001276361	exon2	c.C195G	p.I65M	NM_001276359	exon2	c.C195G	p.I65M	NM_001276360	exon2	c.C195G	p.I65M
chr3	14777765	Car1	nonsynonymous SNV	0.315789	NM_001083957	exon2	T199A	F67I	NM_009799	exon3	T199A	F67I
chr6	4624223	Casd1	nonsynonymous SNV	0.333333	NM_145398	exon9	C1015T	R339W
chr19	5343928	Catsper1	nonsynonymous SNV	0.421053	NM_139301	exon11	A1967G	E656G
chr11	28577072	Ccdc85a	nonsynonymous SNV	0.430108	NM_001166662	exon2	C535T	R179C	NM_001166661	exon2	C535T	R179C	NM_181577	exon2	C535T	R179C
chr15	18991975	Cdh10	nonsynonymous SNV	0.301587	NM_009865	exon8	C1319T	S440L
chrX	160866005	Cdkl5	nonsynonymous SNV	0.666667	NM_001024624	exon5	G194A	R65H
chr2	161013170	Chd6	stopgain	0.6	NM_173368	exon16	C2317T	Q773X
chr2	181028407	Chrna4	nonsynonymous SNV	0.346667	NM_015730	exon5	C1555T	R519C
chr4	114965000	Cmpk1	nonsynonymous SNV	0.466667	NM_025647	exon3	G351T	K117N
chr13	93094842	Cmya5	nonsynonymous SNV	0.333333	NM_023821	exon2	A3737G	K1246R
chr13	64781873	Cntnap3	nonsynonymous SNV	0.6	NM_001081129	exon10	T1511C	F504S
chr1	139337376	Crb1	stopgain	0.333333	NM_133239	exon2	C303G	Y101X
chr8	15989215	Csmd1	nonsynonymous SNV	0.5	NM_053171	exon48	C7142A	S2381Y
chr5	87677127	Csn1s1	nonsynonymous SNV	0.461538	NM_007784	exon27	C653T	S218F
chrX	65048836	Ctag2	nonsynonymous SNV	0.3	NM_027302	exon3	A635G	K212R
chr9	120950641	Ctnnb1	nonsynonymous SNV	0.428571	NM_001165902	exon3	T133C	S45P	NM_007614	exon3	T133C	S45P
chr7	26314880	Cyp2a4	nonsynonymous SNV	0.636364	NM_009997	exon9	G1481A	R494H
chr5	120624611	Ddx54	nonsynonymous SNV	0.359551	NM_028041	exon15	G1796C	R599P
chr9	45668232	Dscaml1	nonsynonymous SNV	0.4	NM_001081270	exon5	G1076A	G359E
chr8	106030427	Dus2l	nonsynonymous SNV	0.551724	NM_025518	exon4	G248A	R83K
chr9	7169477	Dync2h1	nonsynonymous SNV	0.333333	NM_029851	exon6	G999T	E333D
chrX	48417014	Elf4	nonsynonymous SNV	0.428571	NM_019680	exon8	C817A	Q273K
chr15	31616986	Fam173b	nonsynonymous SNV	0.344828	NM_026546	exon5	A596G	D199G
chr19	44935143	Fam178a	nonsynonymous SNV	0.4	NM_001081225	exon3	G395A	R132Q
chr13	34747231	Fam50b	nonsynonymous SNV	0.350746	NM_138746	exon2	G689A	R230H
chr1	131530718	Fam72a	nonsynonymous SNV	0.443137	NM_175382	exon2	G217A	A73T
chr6	92071324	Fgd5	stopgain	0.857143	NM_172731	exon18	G3763T	G1255X
chr12	95779925	Flrt2	nonsynonymous SNV	0.539683	NM_201518	exon2	C1036T	R346C
chr6	70960539	Foxi3	nonsynonymous SNV	0.457944	NM_001101464	exon2	G676A	A226T
chr14	65234945	Fzd3	nonsynonymous SNV	0.428571	NM_021458	exon4	G1373T	C458F
chr17	37069137	Gabbr1	nonsynonymous SNV	0.519231	NM_019439	exon17	G2015A	G672D
chr7	106601132	Gm1966	nonsynonymous SNV	0.304348	NM_001277180	exon3	G2904T	E968D	NM_001277182	exon4	G2904T	E968D	NM_001277183	exon6	G2904T	E968D	NM_001277179	exon3	G2904T	E968D	NM_001277181	exon4	G2904T	E968D
chr19	11705390	Gm97	nonsynonymous SNV	0.47619	NM_001033283	exon5	G421A	V141M
chr11	102507499	Gpatch8	nonsynonymous SNV	0.409091	NM_001159492	exon5	C292T	R98C
chr2	57367361	Gpd2	nonsynonymous SNV	0.52381	NM_010274	exon17	G2068A	A690T	NM_001145820	exon17	G2068A	A690T
chr5	30196502	Gpr113	nonsynonymous SNV	0.365854	NM_001014394	exon10	G2527A	V843I
chr9	106464755	Gpr62	nonsynonymous SNV	0.327869	NM_001159652	exon1	C973T	R325C
chr2	181240022	Helz2	nonsynonymous SNV	0.375	NM_183162	exon2	G977C	R326P
chr3	98853109	Hsd3b1	nonsynonymous SNV	0.709091	NM_008293	exon5	T565C	Y189H
chr7	101833812	Inppl1	nonsynonymous SNV	0.555556	NM_010567	exon3	G209A	R70H	NM_001122739	exon3	G209A	R70H
chr14	62716373	Ints6	stopgain	0.333333	NM_008715	exon5	C539A	S180X
chr9	106627247	Iqcf6	stopgain	0.4375	NM_001101628	exon2	G109T	E37X
chr11	48866908	Irgm1	nonsynonymous SNV	0.430769	NM_008326	exon3	G123C	R41S
chr2	71816749	Itga6	nonsynonymous SNV	0.4	NM_001277970	exon2	A302G	N101S	NM_008397	exon2	A302G	N101S
chr2	62787811	Kcnh7	nonsynonymous SNV	0.5	NM_133207	exon7	G1333A	G445S
chr19	27323010	Kcnv2	nonsynonymous SNV	0.333333	NM_183179	exon1	C260T	A87V
chr6	130022754	Klra19	nonsynonymous SNV	0.375	NM_053154	exon4	T250C	Y84H	NM_008464	exon4	T250C	Y84H
chr6	130333147	Klra3	nonsynonymous SNV	0.75	NM_010648	exon4	T409G	S137A
chr6	145246771	Kras	nonsynonymous SNV	0.483051	NM_021284	exon2	G35A	G12D
chr6	145246771	Kras	nonsynonymous SNV	0.432432	NM_021284	exon2	G35A	G12D
chr18	77441630	Loxhd1	nonsynonymous SNV	0.352941	NM_172834	exon39	C5968T	R1990C
chr14	55494403	Lrrc16b	nonsynonymous SNV	0.364486	NM_001024645	exon8	T587A	F196Y
chr6	80022453	Lrrtm4	stopgain	0.324324	NM_178731	exon2	C493T	R165X
chr18	56783178	March3	nonsynonymous SNV	0.571429	NM_177115	exon4	T444A	D148E
chr7	89806728	Me3	nonsynonymous SNV	0.5	NM_181407	exon6	T787A	F263I
chr6	60988612	Mmrn1	nonsynonymous SNV	0.588235	NM_027613	exon8	G3626A	R1209H	NM_001163507	exon8	G3623A	R1208H
chr4	24574461	Mms22l	nonsynonymous SNV	0.8	NM_199467	exon14	A2117C	E706A
chr3	104795231	Mov10	nonsynonymous SNV	0.351351	NM_001163441	exon21	G2933A	R978H	NM_008619	exon20	G2933A	R978H	NM_001163440	exon21	G3152A	R1051H
chrX	168669515	Msl3	nonsynonymous SNV	0.544304	NM_010832	exon5	G398T	C133F
chr13	53468383	Msx2	nonsynonymous SNV	0.363636	NM_013601	exon2	C590T	A197V
chr15	12261870	Mtmr12	nonsynonymous SNV	0.631579	NM_172958	exon12	C1130T	T377M
chr9	13800029	Mtmr2	nonsynonymous SNV	0.433333	NM_023858	exon11	T1333C	F445L
chr11	4517744	Mtmr3	nonsynonymous SNV	0.666667	NM_028860	exon6	C457T	P153S
chr13	12189494	Mtr	nonsynonymous SNV	0.363636	NM_001081128	exon31	G3415A	A1139T
chr7	141839178	Muc5b	nonsynonymous SNV	0.4	NM_028801	exon1	G62T	W21L
chr9	59811918	Myo9a	nonsynonymous SNV	0.5625	NM_173018	exon10	A1487G	N496S
chr12	29838084	Myt1l	nonsynonymous SNV	0.422222	NM_001093775	exon13	C1757T	A586V	NM_001093776	exon13	C1751T	A584V	NM_008666	exon13	C1751T	A584V	NM_001093778	exon13	C1748T	A583V
chr4	82359792	Nfib	stopgain	0.5	NM_008687	exon4	G625T	E209X	NM_001113209	exon4	G625T	E209X	NM_001113210	exon4	G625T	E209X
chr2	156127072	Nfs1	nonsynonymous SNV	0.37931	NM_010911	exon10	G1081A	A361T
chr11	56027053	Nmur2	nonsynonymous SNV	0.569444	NM_153079	exon4	C1109T	A370V
chr7	78247310	Ntrk3	nonsynonymous SNV	0.428571	NM_008746	exon15	G1978C	A660P
chr16	55849786	Nxpe3	nonsynonymous SNV	0.5	NM_001134457	exon5	G955A	G319R
chr17	37299681	Olfr101	nonsynonymous SNV	0.396694	NM_146834	exon1	T740C	V247A
chr2	87269581	Olfr1116-ps	nonsynonymous SNV	0.405405	NM_001011734	exon1	G736A	A246T
chr2	89193168	Olfr1226	nonsynonymous SNV	0.583333	NM_146967	exon1	A865G	N289D
chr9	39736820	Olfr150	nonsynonymous SNV	0.47619	NM_146609	exon1	G4T	A2S
chr7	106752710	Olfr698	nonsynonymous SNV	0.325	NM_146602	exon1	T677C	L226P
chr10	129160516	Olfr771	nonsynonymous SNV	0.454545	NM_146547	exon1	C467A	P156Q
chr9	19441782	Olfr849	nonsynonymous SNV	0.578947	NM_146527	exon1	T868C	Y290H
chr9	39078244	Olfr938	nonsynonymous SNV	0.648438	NM_146438	exon1	T500G	L167R
chr4	143439100	Oog4	nonsynonymous SNV	0.380952	NM_173773	exon4	G260T	C87F
chrX	120400287	Pcdh11x	nonsynonymous SNV	0.612903	NM_001271810	exon3	C1426A	P476T	NM_001271809	exon3	C1426A	P476T
chr18	37514479	Pcdhb21	nonsynonymous SNV	0.556044	NM_053146	exon1	G660T	R220S
chr5	14681160	Pclo	nonsynonymous SNV	0.333333	NM_011995	exon6	C9675G	I3225M	NM_001110796	exon6	C9675G	I3225M
chr5	75181593	Pdgfra	nonsynonymous SNV	0.384615	NM_001083316	exon15	A2074T	S692C	NM_011058	exon15	A2074T	S692C
chr16	35464354	Pdia5	nonsynonymous SNV	0.5	NM_028295	exon3	G232A	V78I
chrX	93802241	Pdk3	nonsynonymous SNV	0.428571	NM_145630	exon4	G473A	R158H
chr9	62952143	Pias1	nonsynonymous SNV	0.444444	NM_019663	exon2	A82G	R28G
chr1	105648183	Pign	nonsynonymous SNV	0.45	NM_013784	exon9	T731A	I244N
chr15	44519715	Pkhd1l1	nonsynonymous SNV	0.571429	NM_138674	exon29	T3369A	N1123K
chr9	119075973	Plcd1	nonsynonymous SNV	0.595238	NM_019676	exon5	A581G	D194G
chr15	84115630	Pnpla5	stopgain	0.4	NM_011159	exon27	C3164A	S1055X
chr6	14718201	Ppp1r3a	nonsynonymous SNV	0.4	NM_080464	exon4	G2713A	G905S
chr19	4787742	Rbm4	nonsynonymous SNV	0.56	NM_009032	exon3	C713T	A238V
chr1	91152833	Rbm44	nonsynonymous SNV	0.472222	NM_001033408	exon3	C742A	Q248K
chr4	150613803	Rere	stopgain	0.350877	NM_001085492	exon16	C1819T	R607X
chr1	39690170	Rfx8	nonsynonymous SNV	0.54321	NM_001145660	exon6	C434A	P145Q
chr2	77212374	Sestd1	nonsynonymous SNV	0.538462	NM_175465	exon9	c.T710G	p.M237R
chr11	119346317	Sgsh	nonsynonymous SNV	0.666667	NM_018822	exon8	G1470C	K490N
chr3	89428386	Shc1	nonsynonymous SNV	0.528926	NM_011368	exon13	C1351T	P451S	NM_001113331	exon12	C1681T	P561S
chr3	89428386	Shc1	nonsynonymous SNV	0.365269	NM_011368	exon13	C1351A	P451T	NM_001113331	exon12	C1681A	P561T
chr3	89428386	Shc1	nonsynonymous SNV	0.378049	NM_001113331	exon12	C1682A	P561H	NM_011368	exon13	C1352A	P451H
chr3	58691501	Siah2	nonsynonymous SNV	0.337143	NM_009174	exon1	C315G	C105W
chr7	43411890	Siglecg	nonsynonymous SNV	0.3	NM_172900	exon9	A1316G	Y439C
chrX	74370751	Slc10a3	nonsynonymous SNV	0.387097	NM_001256104	exon2	G122A	G41E	NM_145406	exon3	G122A	G41E
chr9	122137148	Snrk	nonsynonymous SNV	0.357143	NM_133741	exon3	G136A	V46I	NM_001164572	exon2	G136A	V46I
chr15	76283988	Spatc1	nonsynonymous SNV	0.470588	NM_028852	exon2	C646T	P216S
chr18	44080170	Spink6	nonsynonymous SNV	0.375	NM_001013797	exon3	G146A	R49H
chr10	80127936	Stk11	nonsynonymous SNV	0.356322	NM_011492	exon8	C953T	A318V
chr6	48988921	Svs1	nonsynonymous SNV	0.666667	NM_172888	exon1	G1862A	R621H
chr16	4552018	Tfap4	nonsynonymous SNV	0.590909	NM_031182	exon2	C172T	R58W
chr10	81587267	Tle2	nonsynonymous SNV	0.425	NM_001252401	exon15	G1393A	G465S	NM_019725	exon15	G1498A	G500S
chr19	20832486	Tmc1	nonsynonymous SNV	0.5	NM_028953	exon10	C731A	A244E
chr6	13582813	Tmem168	nonsynonymous SNV	0.421053	NM_028990	exon5	C2068A	Q690K
chr16	21937034	Tmem41a	nonsynonymous SNV	0.462963	NM_025693	exon4	C521G	S174W
chr12	30078157	Tpo	nonsynonymous SNV	0.357143	NM_009417	exon14	C2384A	P795H
chr18	46172470	Trim36	nonsynonymous SNV	0.315789	NM_001170855	exon8	A1409G	N470S	NM_178872	exon8	A1445G	N482S
chr15	27871225	Trio	nonsynonymous SNV	0.439024	NM_001081302	exon11	G1982T	R661L
chr15	50831810	Trps1	nonsynonymous SNV	0.391304	NM_032000	exon3	C1076G	P359R
chr14	76505293	Tsc22d1	nonsynonymous SNV	0.440789	NM_009366	exon2	C170T	A57V	NM_207652	exon2	C2972T	A991V	NM_001177751	exon2	C62T	A21V
chr7	3694811	Tsen34	nonsynonymous SNV	0.310345	NM_001164205	exon2	C210G	S70R	NM_001164204	exon2	C210G	S70R	NM_024168	exon1	C210G	S70R
chr4	139480825	Ubr4	stopgain	0.365385	NM_001160319	exon102	C14988A	Y4996X
chr7	23577737	Vmn1r169	nonsynonymous SNV	0.575758	NM_001166843	exon1	C553T	R185C
chr13	22395569	Vmn1r200	nonsynonymous SNV	0.5	NM_134212	exon1	C541A	P181T
chr5	109292886	Vmn2r15	nonsynonymous SNV	0.342105	NM_001104626	exon3	A1105G	K369E
chr3	64258966	Vmn2r3	nonsynonymous SNV	0.411765	NM_001104614	exon6	G2659A	E887K
chr7	42135786	Vmn2r60	nonsynonymous SNV	0.62963	NM_001105057	exon2	T421C	S141P
chr8	54648222	Wdr17	nonsynonymous SNV	0.4	NM_001172152	exon22	G2988A	M996I	NM_028220	exon23	G3009A	M1003I
chr1	3216880	Xkr4	nonsynonymous SNV	0.4	NM_001011874	exon3	G1086T	K362N
chr5	137475590	Zan	nonsynonymous SNV	0.452632	NM_011741	exon3	C98A	P33Q
chr4	129433102	Zbtb8b	nonsynonymous SNV	0.4	NM_153541	exon2	T170C	I57T
chr4	125122301	Zc3h12a	nonsynonymous SNV	0.317073	NM_153159	exon3	T536A	V179E
chr2	30107581	Zer1	nonsynonymous SNV	0.40625	NM_178694	exon8	G1312A	E438K
chr4	34808509	Zfp292	nonsynonymous SNV	0.444444	NM_013889	exon8	G4549T	G1517W
chr11	59503464	Zkscan17	nonsynonymous SNV	0.437908	NM_172941	exon4	G310A	A104T	NM_001130529	exon4	G250A	A84T

### Sheet: 3. Singly mutated genes
Supplementary Table 1: PyMT and Her2 exome-seq high probability metastasis-specific SNVs
Gene Symbol	Genotype
1110037F02Rik	PyMT
Abi1	PyMT
Ace	PyMT
Adam7	PyMT
Adamts17	PyMT
Adra2b	PyMT
Ahcyl2	PyMT
Akap17b	PyMT
Apc	Her2
Aqr	PyMT
Arhgap32	PyMT
Cacna1a	PyMT
Calcoco2	Her2
Camsap1	PyMT
Car1	PyMT
Carhsp1	Her2
Casd1	PyMT
Catsper1	PyMT
Cdh10	PyMT
Cdkl5	PyMT
Chd6	PyMT
Chrna4	PyMT
Cmpk1	PyMT
Cmya5	PyMT
Cntnap3	PyMT
Crb1	PyMT
Csmd1	PyMT
Csn1s1	PyMT
Ctag2	PyMT
Cyp2a4	PyMT
D1Pas1	Her2
Ddx54	PyMT
Dscaml1	PyMT
Dus2l	PyMT
Dync2h1	PyMT
Fam173b	PyMT
Fam178a	PyMT
Fam50b	PyMT
Fam72a	PyMT
Fgd5	PyMT
Flrt2	PyMT
Foxi3	PyMT
Gabbr1	PyMT
Gm1966	PyMT
Gm97	PyMT
Gpatch8	PyMT
Gpd2	PyMT
Gpr113	PyMT
Gpr62	PyMT
Gsdma2	Her2
Helz2	PyMT
Hsd3b1	PyMT
Inppl1	PyMT
Ints6	PyMT
Iqcf6	PyMT
Irgm1	PyMT
Itga6	PyMT
Kcnh7	PyMT
Kcnv2	PyMT
Klra19	PyMT
Klra3	PyMT
Lama2	Her2
Loxhd1	PyMT
Lrrc16b	PyMT
March3	PyMT
Me3	PyMT
Mmrn1	PyMT
Mms22l	PyMT
Mov10	PyMT
Msl3	PyMT
Msx2	PyMT
Mtmr12	PyMT
Mtmr2	PyMT
Mtmr3	PyMT
Mtr	PyMT
Muc5b	PyMT
Myt1l	PyMT
Nfib	PyMT
Nfs1	PyMT
Nlgn1	Her2
Nmur2	PyMT
Ntrk3	PyMT
Nxpe3	PyMT
Olfr101	PyMT
Olfr1065	Her2
Olfr1116-ps	PyMT
Olfr1226	PyMT
Olfr150	PyMT
Olfr698	PyMT
Olfr771	PyMT
Olfr849	PyMT
Olfr938	PyMT
Oog4	PyMT
Pcdh11x	PyMT
Pcdh15	Her2
Pcdhb21	PyMT
Pcdhga4	Her2
Pclo	PyMT
Pdgfra	PyMT
Pdia5	PyMT
Pdk3	PyMT
Pex5l	Her2
Pias1	PyMT
Pign	PyMT
Plcd1	PyMT
Pnpla5	PyMT
Prkdc	Her2
Rbm4	PyMT
Rbm44	PyMT
Rere	PyMT
Sesn3	Her2
Sestd1	PyMT
Sgsh	PyMT
Siah2	PyMT
Siglecg	PyMT
Slc10a3	PyMT
Slc22a19	Her2
Slc27a1	Her2
Spatc1	PyMT
Spink6	PyMT
Stk11	PyMT
Svs1	PyMT
Tfap4	PyMT
Tle2	PyMT
Tmc1	PyMT
Tmem168	PyMT
Tmem41a	PyMT
Trim36	PyMT
Trio	PyMT
Trps1	PyMT
Tsc22d1	PyMT
Tsen34	PyMT
Ubr4	PyMT
Vmn1r169	PyMT
Vmn1r200	PyMT
Vmn2r15	PyMT
Vmn2r3	PyMT
Vmn2r60	PyMT
Wdr17	PyMT
Xkr4	PyMT
Zan	PyMT
Zbtb8b	PyMT
Zc3h12a	PyMT
Zkscan17	PyMT
Zmiz2	Her2
Ctnnb1	PyMT
Rfx8	PyMT

### Sheet: 4. Recurrently mutated genes
Supplementary Table 1: PyMT and Her2 exome-seq high probability metastasis-specific SNVs
Gene Symbol	Genotype
Ccni	Her2
Kras	PyMT
Lrrtm4	Her2 / PyMT
Mtch2	Her2
Shc1	PyMT
Snrk	PyMT
Zfp292	Her2 / PyMT
Ccdc85a	Her2 / PyMT
Clstn2	Her2
Elf4	Her2 / PyMT
Fzd3	PyMT
Mast4	Her2
Myo9a	PyMT
Pkhd1l1	PyMT
Ppp1r3a	PyMT
Tpo	Her2 / PyMT
Zer1	Her2 / PyMT
