## Supplemental table 2 for "The genomic landscape of metastasis in treatment-naïve breast cancer models"

### Sheet: 1. Sanger Seq Summary
Supplementary Table 2: Sequencing validation and overlap
		Gene	Amino acid substitution	Codon mutation	Mouse ID	Original seq. method	Sample availability post sequencing	Sanger confirmation in sample	SNV identified in additional metastases from same animal
		Kras	G12D	ACC --> ATC	9777	Exome seq	Available	Y	-
			G12D	ACC --> ATC	10026	Exome seq	Available	Y	2 additional
			Q61R	TTG --> TCG	9716	RNAseq	Not available	n.a	-
		Shc1	P561S	CCC --> TCC	9760	Exome seq	Not available	n.a	-
			P561T	CCC --> TCC	10077	Exome seq	Available	Y	2 additional
			P561H	CCC --> TCC	10111	Exome seq	Available	Y	1 additional
			P561A	CCC --> TCC	9742	RNAseq	Not available	n.a	-
		Lrrtm4	L238M	TTG-->ATG	10111	Exome seq	Available	N	-
			R165STOP	CGA-->TGA	10402	Exome seq	Available	N	-
		Ctnnb1	S45P	TCC --> CCC	10208	Exome seq	Available	Y	-
			S45F	TCC --> TTC	9895	RNAseq	Not available	n.a	-
			S45F	TCC --> TTC	9802	RNAseq	Available	Y	-
			S45F	TCC --> TTC	10073	RNAseq	Available	Y	1 additional
			K335N	AAG --> AAU/C	974	RNAseq	Not available	n.a	-
			N387K	AAC --> AAA	9839	RNAseq	Available	Y	-
						Validation of SNV in original tissue from Sanger sequencing of original tissue	0.8

### Sheet: 2. All seq Summary
Supplementary Table 2: Sequencing validation and overlap
		% validation for samples used in several sequencing analyses:					0.959184
		Gene	Mouse ID	Original seq. method	Sanger confirmation in original sample	Confirmation by orthoganol deep sequencing	Deep sequencing performed
		Recurrently mutated genes
		Kras	9777	Exome seq	Y	RNA-seq	E / R
			10026	Exome seq	Y	-	E
			10077	Exome seq	Y	WGS / RNAseq	E / R / W
			10111	Exome seq	Y	-	E
			9742	RNAseq	-	Exome seq	E / R
		Shc1	9760	Exome seq	-	-	E
			10077	Exome seq	Y	WGS / RNAseq	E / R / W
			10111	Exome seq	Y	-	E
		Lrrtm4	10111	Exome seq	N	-	E
			10402	Exome seq	N	-	E
		Ctnnb1	10208	Exome seq	Y	-	E
			9802	RNAseq	Y	-	R
			10073	RNAseq	Y	-	R
			974	RNAseq	-	Exome seq	E / R
			9839	RNAseq	Y	Exome seq	E / R
		Singley mutated genes
		Abi1	10000	Exome seq	-	WGS / RNA-seq	E / R / W
		Adra2b	9884	Exome seq	-	WGS	E / R / W
		Aqr	9985	Exome seq	Y	-	E
		Cacna1a	10049	Exome seq	-	WGS	E / W
		Ddx54	9780	Exome seq	-	RNA-seq	E / R
		Dus2l	10238	Exome seq	-	WGS	E / W
		Fam50b	10047	Exome seq	-	WGS	E / R / W
		Fam72a	10061	Exome seq	-	WGS	E / W
		Fam173b	9742	Exome seq	-	RNA-seq	E / R
		Fgd5	10000	Exome seq	-	WGS	E / R / W
		Flrt2	10055	Exome seq	-	WGS	E / R / W
		Gpatch8	10237	Exome seq	-	WGS	E / W
		Gpd2	9725	Exome seq	-	RNA-seq	E / R
		Klra3	10000	Exome seq	-	WGS	E / R / W
		Lrrc16b	10000	Exome seq	-	WGS	E / R / W
		Mov10	9674	Exome seq	-	RNA-seq	E / R
		Msl3	10237	Exome seq	-	WGS	E / W
		Msx2	10125	Exome seq	-	WGS	E / W
		Mtmr12	10238	Exome seq	-	WGS	E / W
		Nfib	9674	Exome seq	-	RNA-seq	E / R
		Ntrk3	10238	Exome seq	-	WGS	E / W
		Pdk3	10047	Exome seq	-	RNA-seq	E / R / W
		Pign	9725	Exome seq	-	RNA-seq	E / R
		Plcd1	10000	Exome seq	-	WGS / RNA-seq	E / R / W
		Rbm4	1000	Exome seq	Y	RNA-seq	E / R / W
		Rbm44	10237	Exome seq	-	WGS	E / W
		Sgsh	10238	Exome seq	-	WGS	E / W
		Siah2	10061	Exome seq	-	WGS	E / W
		Stk11	10000	Exome seq	-	WGS/RNA-seq	E / R / W
		Svs1	9884	Exome seq	-	WGS	E / R / W
		Tfap4	10000	Exome seq	-	WGS / RNA-seq	E / R / W
		Tsen34	10125	Exome seq	-	WGS	E / W
		Ubr4	10237	Exome seq	-	WGS	E / W
		Zkscan17	10061	Exome seq	-	WGS	E / W
		Y (yes), N (no), “ / “ (and), E (exome seq), R (RNA-seq), W (whole genome seq)
