## Supplemental table 3 for "The genomic landscape of metastasis in treatment-naïve breast cancer models"

### Sheet: 1. PyMT CNV compared to normal 
Supplementary Table 3: PyMT regions of CNV in PT and metastatic tissue compared to normal
Mouse Chromosome:				1	2	3	4	5	6	7	8	9	10	11	12	13	14	15	16	17	18	19	X	Total
Strain	Mouse Number	Sample Number	PT v Normal
C57BL/6J	10	10	Loss	105	89	41	63	80	68	74	48	62	64	22	37	87	91	27	35	25	41	37	148	1263
			Gain	68	108	81	51	54	61	87	57	64	49	255	51	43	69	55	54	98	74	79	89	1566
C57BL/10J	4	4	Loss	5	21	5	4	20	11	9	9	9	4	1	8	22	16	4	2	3	6	1	17	177
			Gain	49	124	65	97	104	94	180	149	145	85	299	98	78	89	90	58	116	94	80	113	2226
CAST/EiJ	4	4	Loss	189	124	91	127	157	113	125	84	143	102	37	89	135	124	49	62	46	83	60	192	2151
			Gain	97	229	96	140	132	82	198	100	141	76	316	93	57	71	108	73	123	64	94	81	2390
MOLF/EiJ	15	15	Loss	33	73	70	79	115	69	84	49	74	65	57	52	88	89	39	55	47	36	47	127	1348
			Gain	70	237	208	282	325	212	265	198	285	170	363	198	179	198	173	150	228	132	154	156	4202
FVB/Nj	20	20	Loss	36	29	14	16	22	24	30	24	24	11	12	23	76	41	19	32	25	38	27	3	545
			Gain	39	63	36	38	53	34	87	50	30	17	164	27	40	48	47	27	70	21	42	117	1069
			Met v Normal
C57BL/6J	10	10	Loss	3	2	0	2	12	3	3	6	7	1	6	11	27	21	3	12	2	7	10	70	208
			Gain	55	132	71	84	103	57	155	83	163	103	287	103	94	101	122	68	146	110	107	120	2264
C57BL/10J	4	8	Loss	5	8	8	8	16	10	10	12	5	8	2	5	11	8	0	3	2	0	4	11	136
			Gain	243	365	173	310	299	188	339	210	229	125	422	170	140	146	205	122	223	174	177	183	4443
CAST/EiJ	4	4	Loss	0	3	0	4	7	2	2	6	0	0	0	2	3	11	0	0	1	0	1	8	50
			Gain	27	58	27	58	109	61	108	63	69	31	116	47	35	44	60	32	58	22	50	32	1107
MOLF/EiJ	15	19	Loss	16	24	10	17	35	16	17	20	44	21	10	36	50	40	27	20	18	17	24	54	516
			Gain	175	259	99	206	199	142	259	216	297	161	445	240	185	188	208	147	257	192	179	164	4218
FVB/Nj	20	32	Loss	61	80	58	74	44	59	32	34	42	27	21	18	72	82	55	59	61	72	60	32	1043
			Gain	429	513	311	477	451	317	469	328	406	290	557	285	303	278	351	247	371	270	246	364	7263
