## Supplemental table 5 for "The genomic landscape of metastasis in treatment-naïve breast cancer models"

### Sheet: 1. CAST loss assoc genes
Supplementary Table 5: PyMT regions of CNV and associated genes specific to CAST/Ei metastatic tissue
Name	ID	Rank	Raw	FDR Q-Val	Fold	Observed	Region Set
			P-Value		Enrichment	Region Hits	Coverage
Aasdhppt	19987	1	8.0566e-42	1.7646e-37	774.702	16	0.2286
Gucy1a2	19986	2	7.7043e-41	8.4369e-37	672.646	16	0.2286
Olfr597	18207	3	1.6467e-24	1.2022e-20	17777.7	6	0.0857
Gm10392	3088	4	1.1488e-12	6.2904e-09	1707.21	4	0.0571
Taok1	3089	5	1.129e-11	4.9456e-08	963.887	4	0.0571
Txndc8	13371	6	6.6026e-11	2.4102e-07	619.562	4	0.0571
Svep1	13372	7	9.4107e-11	2.9445e-07	566.967	4	0.0571
Olfr589	18200	8	2.6594e-10	7.2808e-07	2529.73	3	0.0429
Olfr309	18018	9	2.9136e-10	7.0903e-07	2453.9	3	0.0429
Polq	7545	10	4.2165e-10	9.235e-07	389.459	4	0.0571
Olfr586	18199	11	5.1819e-10	1.0318e-06	2025.24	3	0.0429
Olfr310	18017	12	6.7893e-10	1.2392e-06	1850.75	3	0.0429
Stxbp5l	7546	13	1.3723e-09	2.312e-06	289.769	4	0.0571
Ush2a	1187	14	1.8884e-08	2.9542e-05	150.085	4	0.0571
B3galt1	10649	15	2.0125e-08	2.9385e-05	147.703	4	0.0571
Kctd3	1188	16	2.4695e-08	3.3804e-05	140.3	4	0.0571
Xirp2	10648	17	5.5651e-08	7.1698e-05	114.37	4	0.0571
Rnf152	601	18	2.0342e-06	0.0024752	127.708	3	0.0429
Atp6v0e2	15976	19	3.369e-06	0.0038836	764.312	2	0.0286
7420461P10Rik	916	20	3.3988e-06	0.003722	760.952	2	0.0286
Dsg1a	9011	21	5.2344e-06	0.0054592	613.053	2	0.0286
Prrc2c	917	22	7.6806e-06	0.0076464	505.983	2	0.0286
Sidt1	7584	23	9.6818e-06	0.0092196	450.597	2	0.0286
Cdh20	600	24	1.1444e-05	0.010444	71.4889	3	0.0429
Dsg1c	9010	25	1.1886e-05	0.010413	406.607	2	0.0286
Gm608	7583	26	1.2124e-05	0.010213	402.595	2	0.0286
Zfhx4	11993	27	4.4771e-05	0.036317	209.194	2	0.0286
Gm9758	14455	28	6.0774e-05	0.047538	179.459	2	0.0286
Pclo	14454	29	0.00026734	0.2019	85.2246	2	0.0286
Utrn	1284	30	0.00041024	0.2995	68.6721	2	0.0286
Pex2	11994	31	0.00061953	0.4377	55.7601	2	0.0286
Olfr555	18173	32	0.00062518	0.4279	1599.04	1	0.0143
Sctr	639	33	0.001878	1	531.992	1	0.0143
Vmn2r76	18016	34	0.0024318	1	410.72	1	0.0143
Tmem37	640	35	0.0028571	1	349.508	1	0.0143
Vmn2r75	18015	36	0.0073425	1	135.699	1	0.0143

### Sheet: 2. CASt loss assoc pathways
Supplementary Table 5: PyMT regions of CNV and associated genes specific to CAST/Ei metastatic tissue
Name	ID	Rank	Raw	FDR Q-Val	Fold	Observed	Region Set
			P-Value		Enrichment	Region Hits	Coverage
Genes involved in Vitamin B5 (pantothenate) metabolism	REACTOME_VITAMIN_B5_PANTOTHENATE_METABOLISM	1	1.8104e-34	2.3879e-31	268.467	16	0.2286
Lysine degradation	KEGG_LYSINE_DEGRADATION	2	1.2273e-26	8.094e-24	86.4903	16	0.2286
Genes involved in Nitric oxide stimulates guanylate cyclase	REACTOME_NITRIC_OXIDE_STIMULATES_GUANYLATE_CYCLASE	3	2.2504e-25	9.8944e-23	71.9903	16	0.2286
Genes involved in Metabolism of vitamins and cofactors	REACTOME_METABOLISM_OF_VITAMINS_AND_COFACTORS	4	1.8664e-24	6.1543e-22	62.9833	16	0.2286
Genes involved in Platelet homeostasis	REACTOME_PLATELET_HOMEOSTASIS	5	2.0674e-19	5.4539e-17	30.0921	16	0.2286
Long-term depression	KEGG_LONG_TERM_DEPRESSION	6	3.7211e-18	8.1802e-16	24.9948	16	0.2286
Gap junction	KEGG_GAP_JUNCTION	7	5.1546e-18	9.7127e-16	24.4757	16	0.2286
Vascular smooth muscle contraction	KEGG_VASCULAR_SMOOTH_MUSCLE_CONTRACTION	8	2.9089e-17	4.7961e-15	21.8892	16	0.2286
Purine metabolism	KEGG_PURINE_METABOLISM	9	1.3414e-16	1.9659e-14	19.8257	16	0.2286
Genes involved in Hemostasis	REACTOME_HEMOSTASIS	10	2.7444e-09	3.6199e-07	6.4025	16	0.2286
Glycosphingolipid biosynthesis - lacto and neolacto series	KEGG_GLYCOSPHINGOLIPID_BIOSYNTHESIS_LACTO_AND_NEOLACTO_SERIES	11	1.3296e-05	0.0015943	28.5195	4	0.0571
p38 MAPK signaling pathway	PID_P38_MKK3_6PATHWAY	12	2.7346e-05	0.0030058	23.6871	4	0.0571
Genes involved in Mitotic Prometaphase	REACTOME_MITOTIC_PROMETAPHASE	13	0.00099133	0.10058	9.1828	4	0.0571
Genes involved in Mitotic M-M/G1 phases	REACTOME_MITOTIC_M_M_G1_PHASES	14	0.0052975	0.4991	5.7546	4	0.0571
Genes involved in DNA Replication	REACTOME_DNA_REPLICATION	15	0.0064561	0.56771	5.4357	4	0.0571
Vibrio cholerae infection	KEGG_VIBRIO_CHOLERAE_INFECTION	16	0.027744	1	7.7606	2	0.0286
Epithelial cell signaling in Helicobacter pylori infection	KEGG_EPITHELIAL_CELL_SIGNALING_IN_HELICOBACTER_PYLORI_INFECTION	17	0.037247	1	6.6025	2	0.0286
Genes involved in Cell Cycle, Mitotic	REACTOME_CELL_CYCLE_MITOTIC	18	0.037504	1	3.1804	4	0.0571
Peroxisome	KEGG_PEROXISOME	19	0.043406	1	6.0644	2	0.0286
Genes involved in Cell Cycle	REACTOME_CELL_CYCLE	20	0.054144	1	2.8167	4	0.0571
Oxidative phosphorylation	KEGG_OXIDATIVE_PHOSPHORYLATION	21	0.056161	1	5.2456	2	0.0286
Agrin in Postsynaptic Differentiation	BIOCARTA_AGR_PATHWAY	22	0.058282	1	5.136	2	0.0286
MAPK signaling pathway	KEGG_MAPK_SIGNALING_PATHWAY	23	0.093867	1	2.3247	4	0.0571
Genes involved in Glucagon-type ligand receptors	REACTOME_GLUCAGON_TYPE_LIGAND_RECEPTORS	24	0.14007	1	6.6339	1	0.0143
Genes involved in Class B/2 (Secretin family receptors)	REACTOME_CLASS_B_2_SECRETIN_FAMILY_RECEPTORS	25	0.39021	1	2.0288	1	0.0143

### Sheet: 3. CAST loss regions
Supplementary Table 5: PyMT regions of CNV and associated genes specific to CAST/Ei metastatic tissue
chr.s1	start.s1	end.s1		chr.s2	start.s2	end.s2		overlap.region	freq
chr1	162671784	162740556		chr1	162671784	162740556		68772	4
chr1	188381416	188965039		chr1	188415677	188965039		549362	4
chr1	188381416	188965039		chr1	188381416	188965039		583623	4
chr4	58053118	58206596		chr4	58042795	58179707		126589	5
chr6	48462112	48613259		chr6	48462112	48613259		151147	2
chr16	44173396	44227466		chr16	44173396	44227466		54070	5
chr10	13207716	18617028		chr10	13207716	18617028		5409312	5
chr7	85558702	87004164		chr7	85558702	86812032		1253330	10
chr7	85558702	87004164		chr7	85558702	87004164		1445462	10
chr5	14539409	14766941		chr5	14539409	14766941		227532	4
chr16	37107309	37186722		chr16	37107309	37186722		79413	5
chr16	37107309	37186722		chr16	37107309	37186722		79413	5
chr1	107529002	132600214		chr1	99940642	110139001		2609999	6
chr4	58042795	58179707		chr4	58042795	58179707		136912	5
chr3	5218553	5415855		chr3	5218553	5415855		197302	4
chr11	77529161	77549475		chr11	77529161	77549475		20314	3
chr11	77529161	77549475		chr11	77529161	77549475		20314	3
chr7	102709218	103555504		chr7	102973051	103661318		582453	7
chr7	102709218	103555504		chr7	102973051	103661318		582453	7
chr7	102709218	103555504		chr7	102534748	102775470		66252	7
chr7	102973051	103661318		chr7	102973051	103661318		688267	5
chr7	102973051	103661318		chr7	102973051	103661318		688267	5
chr1	99940642	110139001		chr1	99940642	110139001		10198359	5
chr2	67446001	67526606		chr2	67446001	67526606		80605	5
chr2	67482245	67526606		chr2	67446001	67526606		44361	5
chr10	12385517	12861735		chr10	12385517	12861735		476218	5
chr10	13207716	18617028		chr10	13207716	18617028		5409312	5
chr1	162671784	162740556		chr1	162671784	162740556		68772	4
chr7	85558702	86812032		chr7	85558702	87004164		1253330	10
chr5	14539409	14766941		chr5	14539409	14766941		227532	4
chr16	37107309	37186722		chr16	37107309	37186722		79413	5
chr1	188415677	188965039		chr1	188381416	188965039		549362	4
chr4	58042795	58179707		chr4	58053118	58206596		126589	5
chr4	58042795	58179707		chr4	58042795	58179707		136912	5
chr3	5218553	5415855		chr3	5218553	5415855		197302	4
chr11	77529161	77549475		chr11	77529161	77549475		20314	3
chr7	102973051	103661318		chr7	102973051	103661318		688267	5
chr7	102973051	103661318		chr7	102709218	103555504		582453	5
chr1	99940642	110139001		chr1	107529002	132600214		2609999	5
chr1	99940642	110139001		chr1	99940642	110139001		10198359	5
chr6	48462112	48613259		chr6	48462112	48613259		151147	2
chr16	44173396	44227466		chr16	44173396	44227466		54070	5
chr7	85558702	87004164		chr7	85558702	87004164		1445462	10
chr16	37107309	37186722		chr16	37107309	37186722		79413	5
chr1	188381416	188965039		chr1	188381416	188965039		583623	4
chr11	77529161	77549475		chr11	77529161	77549475		20314	3
chr7	102534748	102775470		chr7	102709218	103555504		66252	5
chr7	102973051	103661318		chr7	102973051	103661318		688267	5
chr7	102973051	103661318		chr7	102709218	103555504		582453	5
chr9	3894503	3905787		chr9	3634438	3905787		11284	7
chr9	3894503	3905787		chr9	3634438	3905787		11284	7
chr9	3894503	3905787		chr9	3894503	3905787		11284	7
chr9	3894503	3905787		chr9	3894503	3905787		11284	7
chr18	19960929	20604526		chr18	19960929	20604526		643597	5
chr9	3894503	3905787		chr9	3894503	3905787		11284	7
chr9	3894503	3905787		chr9	3894503	3905787		11284	7
chr2	67446001	67526606		chr2	67446001	67526606		80605	5
chr2	67446001	67526606		chr2	67482245	67526606		44361	5
chr10	12385517	12861735		chr10	12385517	12861735		476218	5
chr9	3634438	3905787		chr9	3894503	3905787		11284	7
chr9	3634438	3905787		chr9	3894503	3905787		11284	7
chr9	3634438	3905787		chr9	3894503	3905787		11284	7
chr9	3634438	3905787		chr9	3894503	3905787		11284	7
chr9	3894503	3905787		chr9	3894503	3905787		11284	7
chr9	3894503	3905787		chr9	3894503	3905787		11284	7
chr18	19960929	20604526		chr18	19960929	20604526		643597	5
chr9	3894503	3905787		chr9	3894503	3905787		11284	7
chr9	3894503	3905787		chr9	3894503	3905787		11284	7
chr9	3894503	3905787		chr9	3634438	3905787		11284	7
chr9	3894503	3905787		chr9	3634438	3905787		11284	7
