## Supplemental table 6 for "The genomic landscape of metastasis in treatment-naïve breast cancer models"

### Sheet: 3. BL10 loss regions
Supplementary Table 6: PyMT regions of CNV and associated genes specific to C57BL10/nJ metastatic tissue
chr.s1	start.s1	end.s1		chr.s2	start.s2	end.s2		overlap.region	freq
chr15	44457552	44597135		chr15	44457552	44597135		139583	8
chr15	44457552	44597135		chr15	44457552	44597135		139583	8
chr5	32789206	32854230		chr5	32789206	32854230		65024	3
chr15	44457552	44597135		chr15	44457552	44597135		139583	8
chr5	32789206	32854230		chr5	32789206	32854230		65024	3
chr15	44457552	44597135		chr15	44457552	44597135		139583	8

### Sheet: 1. BL10 loss assoc genes
Supplementary Table 6: PyMT regions of CNV and associated genes specific to C57BL10/nJ metastatic tissue
Name	ID	Rank	Raw	FDR Q-Val	Fold	Observed	Region Set
			P-Value		Enrichment	Region Hits	Coverage
Pkhd1l1	6552	1	3.3005e-16	7.2288e-12	9733.61	4	0.6667
Ebag9	6553	2	3.555e-15	3.893e-11	5372.8	4	0.6667
Gm20671	14621	3	8.3882e-09	6.1239e-05	14095.4	2	0.3333
Pisd	14620	4	9.7925e-08	0.00053619	4125.07	2	0.3333

### Sheet: 2. BL10 loss assoc pathways
	Supplementary Table 6: PyMT regions of CNV and associated genes specific to C57BL10/nJ metastatic tissue
Name	ID	Rank	Raw	FDR Q-Val	Fold	Observed	Region Set
			P-Value		Enrichment	Region Hits	Coverage
FOXA1 transcription factor network	PID_HNF3APATHWAY	2	0.0004952	0.32658	57.5675	2	0.3333
Glycerophospholipid metabolism	KEGG_GLYCEROPHOSPHOLIPID_METABOLISM	3	0.00051242	0.2253	56.5841	2	0.3333
Validated nuclear estrogen receptor alpha network	PID_ERA_GENOMIC_PATHWAY	1	2.5032e-08	3.3017e-05	104.038	4	0.6667
