## Supplemental table 8 for "The genomic landscape of metastasis in treatment-naïve breast cancer models"

### Sheet: Strain summary
Supplementary Table 8: PyMT strain summary for CNVs associated genes specific to metastatic tissue
Genes associated with metastasis-specific CNV found in more than one mouse stain
Mouse strain	Total number of genes associated with CNV	Gene names
BL10, BL6, MOLF	1	Ebag9
BL10, BL6	1	Pkhd1l1
BL6, CAST	6	Utrn Olfr597 Vmn2r76 Olfr309 Vmn2r75 Olfr310
BL6, MOLF	27	Olfr1257 Slc24a3 Csrnp3 Thsd4 Smad3 Nrp2 Nptn Ttbk2 Asxl3 Neb Galnt3 Mdn1 Mtnr1b Gm6763 Pappa Trim32 Nsd1 Atp5g3 Actl7b Ttn Mdga2 Slc6a15 Nr2e3 Plekha3 Rin2 Olfr1258 Rora
CAST, MOLF	11	Stxbp5l Aasdhppt Pex2 Gucy1a2 Gm608 Dsg1c Zfhx4 Xirp2 Sidt1 Polq B3galt1
BL10	2	Pisd Gm20671
BL6	105	Gm6578 Fat3 Bend5 Rif1 Lpxn Mrps27 Lyrm2 Nfu1 Dbc1 Col6a3 1700012A03Rik Gpr155 Mga Fmo9 Gm7221 Arl4c Vmn2r74 Rab24 4930550C14Rik Hmcn1 Bmp8a Mfge8 8430427H17Rik Agbl4 Adam23 Elavl2 Thsd7a Hoxd9 Chd6 Cir1 Zbtb16 Zdbf2 Emilin3 Nol4 Glrp1 Ppap2b Izumo3 Atrx Olfr1408 Nup98 Srek1 Tex35 Slc24a2 Aak1 Scaper Tor3a Olfr1253 Rbbp5 Cdan1 Ttc36 Macf1 Map1b Lyst Nnmt Mast4 Isl2 Dstyk 2810025M15Rik Abhd2 Atf2 …
CAST	19	Svep1 Olfr586 Ush2a Gm9758 Rnf152 Pclo Taok1 Prrc2c Cdh20 Sctr Kctd3 Gm10392 Olfr555 7420461P10Rik Dsg1a Atp6v0e2 Olfr589 Txndc8 Tmem37
MOLF	199	Cd44 Pth2r Vmn1r118 Ppp4r4 Lingo1 Luc7l2 Fmn1 Hmg20a Gm9705 Ptchd1 BC055324 Myrfl Vmn1r101 Lnp Col8a1 Slc35d1 Olfr1066 Adam9 B430305J03Rik Hcls1 Hmgn3 Mbnl1 Prkci Strbp Rhbdl2 Ino80d Rab44 Gm732 Tpm1 Mrvi1 Cep152 Agbl2 Cd3e Rad23b Zfp229 Filip1 Olfr1163 Hnrnpa3 Tmem167 Myo5c Hapln1 Ehd4 Tmem48 Scyl3 Kcnmb4 Sybu Gpr34 Golgb1 Ubr1 Zfp54 Igsf10 Nyx Ptprb Arhgef26 1110001J03Rik Vmn2r40 Acan 4930449A1…
